# Micrococcal nuclease sequencing of porcine sperm suggests a nucleosomal involvement on semen quality and early embryo development

**DOI:** 10.1101/2021.03.30.437505

**Authors:** Marta Gòdia, Saher Sue Hammoud, Marina Naval-Sanchez, Inma Ponte, Joan Enric Rodríguez-Gil, Armand Sánchez, Alex Clop

## Abstract

**Background:** The mammalian mature spermatozoon has a unique chromatin structure in which the vast majority of histones are replaced by protamines during spermatogenesis and a small fraction of nucleosomes are retained at specific locations of the genome. The chromatin structure of sperm remains unresolved in most livestock species, including the pig. However, its resolution could provide further light into the identification of the genomic regions related to sperm biology and embryo development and it could also help identifying molecular markers for sperm quality and fertility traits. Here, for the first time in swine, we performed Micrococcal Nuclease coupled with high throughput sequencing on pig sperm and characterized the mono-nucleosomal (MN) and sub-nucleosomal (SN) chromatin fractions.

**Results:** We identified 25,293 and 4,239 peaks in the mono-nucleosomal and sub-nucleosomal fractions, covering 0.3% and 0.02% of the porcine genome, respectively. A cross-species comparison of nucleosome-associated DNAs in sperm revealed positional conservation of the nucleosome retention between human and pig. Gene ontology analysis of the genes mapping nearby the mono-nucleosomal peaks and identification of putative transcription factor binding motifs within the mono-nucleosomal peaks showed enrichment for sperm function and embryo development related processes. We found motif enrichment for the transcription factor Znf263, which in humans was suggested to be a key regulator of the genes with paternal preferential expression during early embryo development. Moreover, we found enriched co-occupancy between the RNAs present in pig sperm and the RNA related to sperm quality, and the mono-nucleosomal peaks. We also found preferential co-location between GWAS hits for semen quality in swine and the mono-nucleosomal sites identified in this study.

**Conclusions:** These results suggest a clear relationship between nucleosome positioning in sperm and sperm and embryo development.
