## Additional file 7 for "Micrococcal nuclease sequencing of porcine sperm suggests a nucleosomal involvement on semen quality and early embryo development"

### Sheet: Sheet1
GO ID	GOTerm	p-value (Bonferroni corrected)	Associated Genes
GO:0006996	organelle organization	0.0109591	ABLIM2, ACTL6A, ACTR8, AFF2, AHI1, AKT3, AP3B1, ARF6, ARHGAP10, ARHGAP12, ARHGAP26, ARHGAP6, ARHGEF7, ARHGEF9, ARID1B, ARL3, ARMC4, ARMC9, ARPC4, ASAP1, ATAD2B, ATG13, ATG7, ATP6V1D, ATRX, ATXN2, ATXN2L, BCAS3, BCL2L1, BIRC5, BMP7, BUB1B, C2CD5, C2H11orf80, CADPS, CAP2, CAPZA1, CDC42BPA, CEP162, CEP57, CEP63, CFAP221, CHMP7, CKAP5, CLEC16A, COG7, COX7A2, CRMP1, CRYBG1, CSNK1D, CTCF, CUL3, CYLD, D…
GO:0007264	small GTPase mediated signal transduction	0.0313336	ARF6, ARFGEF3, ARHGAP12, ARHGAP26, ARHGAP32, ARHGEF7, ARHGEF9, ARL3, BCAR3, CAVIN4, CHM, CUL3, CYTH3, DGKI, DNAJC27, DOCK1, DOCK10, DOCK11, DOCK3, ELMO1, FGD4, FRMD7, GBF1, GDI2, ITGA3, KIF14, KITLG, KSR2, LOC100152738, LOC102159820, MCF2, NET1, NF1, NTN1, OPHN1, PHACTR4, PLEKHG5, PREX2, PSD3, RAB11A, RAB28, RAB30, RAB6A, RAC1, RALGAPA1, RALGPS1, RAP1GAP2, RAPGEF3, RASGRF2, RHOA, SCAI, SIPA1L1, S…
GO:0048193	Golgi vesicle transport	0.0298666	ANK1, ARL3, ATP9A, ATP9B, BCAP31, COG6, COG7, CREB3L2, CUL3, CYTH3, ERGIC1, EXOC4, GBF1, GOLPH3L, HTT, IGF2R, LMAN2, MACF1, MIA2, MPPE1, MYO5A, NSF, PRKD1, RAB30, RAB6A, RAB7B, SEC16B, SEC24C, SEC31A, SGSM2, STX17, TBC1D20, TMED4, VAPA, VTI1A, ZW10
GO:0050877	nervous system process	5.31755e-09	ACE2, ADARB1, ADCY8, ADGRB3, AFF2, ATF6, CACNA1I, CACNB2, CAMK4, CAMTA1, CEMIP, CHRNA4, CHRNA7, CLIC5, CNGB3, CNTNAP2, DGKI, DLG2, FIG4, FXN, GABRG2, GLRA3, GPR155, GRIN2D, GRM5, GTF2A1L, HOMER2, HTR2C, HTT, ITGA3, LOC100512238, LOC100512766, LOC100518059, LOC100736637, LOC100737921, LOC100738112, LOC110259580, LRP2, MYO5A, MYO7A, NEUROG1, NF1, NRCAM, NTRK3, OPA1, OPRM1, OTOGL, PAK5, PAK6, PICALM…
GO:0044093	positive regulation of molecular function	0.0359875	ACAP2, ACSL1, ADAP1, ADCY8, ADGRB3, AFAP1L2, AGAP1, AHSA2P, AKAP6, ALK, AMFR, ANGPT1, AR, ARAP2, ARHGAP10, ARHGAP12, ARHGAP26, ARHGAP32, ARHGAP6, ARHGEF7, ASAP1, ASAP2, ASPH, ATG13, BCAP31, BCAS3, CAMK1D, CARD11, CASP10, CEMIP, CHM, CHRNA7, CRTC3, DDR2, DENND1B, DHX33, DMD, DOCK1, DOCK11, EDA, EEF1A2, ELMOD2, EVI5, FGFR2, FGFR3, FXN, GDI2, GFRAL, GNAS, GRM5, HDAC4, HMBOX1, HTT, JAK2, KCTD7, KDM1A…
GO:0043087	regulation of GTPase activity	0.00254796	ACAP2, ADAP1, ADGRB3, AGAP1, ARAP2, ARHGAP10, ARHGAP12, ARHGAP26, ARHGAP32, ARHGAP6, ARHGEF7, ASAP1, ASAP2, BCAS3, CHM, DENND1B, DGKI, DOCK1, DOCK11, ELMOD2, EVI5, GDI2, GNAS, NCKAP1L, NDEL1, NET1, NF1, NTRK3, OCRL, OPHN1, PICALM, PKP4, PLCB1, PREX2, RALGAPA1, RAP1GAP2, RAP1GDS1, RAPGEF3, RDX, RGS7, SCRIB, SEMA4D, SGSM1, SGSM2, SIPA1L1, SNX9, SRGAP2, TBC1D1, TBC1D10A, TBC1D20, TBC1D22A, TBCD, TIA…
GO:0043547	positive regulation of GTPase activity	8.54727e-05	ACAP2, ADAP1, ADGRB3, AGAP1, ARAP2, ARHGAP10, ARHGAP12, ARHGAP26, ARHGAP32, ARHGAP6, ARHGEF7, ASAP1, ASAP2, BCAS3, CHM, DENND1B, DOCK1, DOCK11, ELMOD2, EVI5, GDI2, GNAS, NCKAP1L, NDEL1, NET1, NF1, NTRK3, OCRL, OPHN1, PICALM, PKP4, PLCB1, PREX2, RALGAPA1, RAP1GAP2, RAP1GDS1, RAPGEF3, RGS7, SCRIB, SEMA4D, SGSM1, SGSM2, SIPA1L1, SNX9, SRGAP2, TBC1D1, TBC1D10A, TBC1D20, TBC1D22A, TBCD, TIAM1
GO:0030030	cell projection organization	0.0066002	ABLIM2, ADARB1, ADGRB3, AHI1, ARF6, ARHGEF7, ARID1B, ARL3, ARMC4, ARMC9, ASAP1, ATCAY, ATP6V1D, BCAS3, BMP7, BMPR2, CAMK1D, CEP162, CFAP221, CHRNA7, CRMP1, CSMD3, CSNK1D, CTNND2, CYLD, DCC, DCLK2, DMTN, DNAAF4, DNAH5, DNAH7, DNAH8, DOCK11, DSCAM, EFNB2, FGD4, FLNA, FOXP1, FRMD7, GRIP1, HTT, HYDIN, INPP5F, ITGA3, KIAA0586, KIF13B, KLHL1, LAMA1, LCA5, LOC100737051, LRP2, MACF1, MAK, MAP4, MAP4K4, M…
GO:0030031	cell projection assembly	0.0118794	ABLIM2, AHI1, ARF6, ARHGEF7, ARID1B, ARL3, ARMC4, ARMC9, ASAP1, ATP6V1D, BCAS3, CEP162, CFAP221, CSNK1D, CYLD, DCLK2, DMTN, DNAAF4, DNAH5, DNAH7, DNAH8, DOCK11, FGD4, FLNA, FRMD7, HTT, HYDIN, KIAA0586, MAK, MYO10, NCK1, NCKAP1L, NDEL1, NEURL1, NTN1, NUDCD3, OCRL, ODF2L, PARVG, PCM1, PKHD1, PLD1, PMP22, RAC1, RDX, RO60, RSPH1, SEPT7, SPAG17, SPATA6, SRGAP2, TEKT3, TTBK2, TTLL8, TTYH1, VAV2, WDPCP,…
GO:0120036	plasma membrane bounded cell projection organization	0.00557833	ABLIM2, ADARB1, ADGRB3, AHI1, ARF6, ARHGEF7, ARID1B, ARL3, ARMC4, ARMC9, ASAP1, ATCAY, ATP6V1D, BCAS3, BMP7, BMPR2, CAMK1D, CEP162, CFAP221, CHRNA7, CRMP1, CSMD3, CSNK1D, CTNND2, CYLD, DCC, DCLK2, DMTN, DNAAF4, DNAH5, DNAH7, DNAH8, DOCK11, DSCAM, EFNB2, FGD4, FLNA, FOXP1, FRMD7, GRIP1, HTT, HYDIN, INPP5F, ITGA3, KIAA0586, KIF13B, KLHL1, LAMA1, LCA5, LOC100737051, LRP2, MACF1, MAK, MAP4, MAP4K4, M…
GO:0120031	plasma membrane bounded cell projection assembly	0.0224157	ABLIM2, AHI1, ARF6, ARHGEF7, ARID1B, ARL3, ARMC4, ARMC9, ASAP1, ATP6V1D, BCAS3, CEP162, CFAP221, CSNK1D, CYLD, DCLK2, DMTN, DNAAF4, DNAH5, DNAH7, DNAH8, DOCK11, FGD4, FLNA, FRMD7, HTT, HYDIN, KIAA0586, MAK, MYO10, NCK1, NDEL1, NEURL1, NTN1, NUDCD3, OCRL, ODF2L, PCM1, PKHD1, PLD1, PMP22, RAC1, RDX, RO60, RSPH1, SEPT7, SPAG17, SPATA6, SRGAP2, TEKT3, TTBK2, TTLL8, TTYH1, VAV2, WDPCP, WDR34
