## Additional file 8 for "Micrococcal nuclease sequencing of porcine sperm suggests a nucleosomal involvement on semen quality and early embryo development"

### Sheet: MN
Name	P-value	% of Targets Sequences with Motif	Comments on the cognate transcription factor
AT5G22990(C2H2)/col-AT5G22990-DAP-Seq(GSE60143)/Homer	1e-102	5.55%	From Arabidopsis.
AT3G10030(Trihelix)/colamp-AT3G10030-DAP-Seq(GSE60143)/Homer	1e-93	9.72%	From Arabidopsis.
ATHB33(ZFHD)/col-ATHB33-DAP-Seq(GSE60143)/Homer	1e-86	11.73%	From Arabidopsis.
MYB105(MYB)/colamp-MYB105-DAP-Seq(GSE60143)/Homer	1e-84	7.40%	From Arabidopsis.
At3g09600(MYBrelated)/colamp-At3g09600-DAP-Seq(GSE60143)/Homer	1e-84	3.73%	From Arabidopsis.
MYB56(MYB)/colamp-MYB56-DAP-Seq(GSE60143)/Homer	1e-84	10.96%	From Arabidopsis.
IDD2(C2H2)/colamp-IDD2-DAP-Seq(GSE60143)/Homer	1e-67	4.04%	From Arabidopsis.
NUC(C2H2)/col-NUC-DAP-Seq(GSE60143)/Homer	1e-62	3.67%	From Arabidopsis.
MGP(C2H2)/colamp-MGP-DAP-Seq(GSE60143)/Homer	1e-61	4.60%	From Arabidopsis.
At5g66730(C2H2)/colamp-At5g66730-DAP-Seq(GSE60143)/Homer	1e-56	4.85%	From Arabidopsis.
JKD(C2H2)/col-JKD-DAP-Seq(GSE60143)/Homer	1e-54	4.36%	From Arabidopsis.
MYB101(MYB)/colamp-MYB101-DAP-Seq(GSE60143)/Homer	1e-45	18.51%	From Arabidopsis.
IDD7(C2H2)/col-IDD7-DAP-Seq(GSE60143)/Homer	1e-40	5.33%	From Arabidopsis.
At1g14580(C2H2)/colamp-At1g14580-DAP-Seq(GSE60143)/Homer	1e-39	4.24%	From Arabidopsis.
AT2G15740(C2H2)/col-AT2G15740-DAP-Seq(GSE60143)/Homer	1e-36	11.31%	From Arabidopsis.
SGR5(C2H2)/colamp-SGR5-DAP-Seq(GSE60143)/Homer	1e-35	6.70%	From Arabidopsis.
AtIDD11(C2H2)/colamp-AtIDD11-DAP-Seq(GSE60143)/Homer	1e-34	5.21%	From Arabidopsis.
ATY13(MYB)/col-ATY13-DAP-Seq(GSE60143)/Homer	1e-27	29.31%	From Arabidopsis.
RAV1(RAV)/colamp-RAV1-DAP-Seq(GSE60143)/Homer	1e-26	5.02%	From Arabidopsis.
IDD5(C2H2)/colamp-IDD5-DAP-Seq(GSE60143)/Homer	1e-22	7.01%	From Arabidopsis.
ZML2(C2C2gata)/col-ZML2-DAP-Seq(GSE60143)/Homer	1e-19	2.32%	From Arabidopsis.
BORIS(Zf)/K562-CTCFL-ChIP-Seq(GSE32465)/Homer	1e-18	5.31%	Paralog of CTCF that shows highest expression in spermatocytes. It is involved in the resetting of methylation marks during male germ cell differentiation.
IDD4(C2H2)/col-IDD4-DAP-Seq(GSE60143)/Homer	1e-17	7.77%	From Arabidopsis.
Zic3(Zf)/mES-Zic3-ChIP-Seq(GSE37889)/Homer	1e-17	12.43%	Zinc Finger protein working on embryo development.
MYB88(MYB)/col-MYB88-DAP-Seq(GSE60143)/Homer	1e-15	35.59%	From Arabidopsis.
NeuroG2(bHLH)/Fibroblast-NeuroG2-ChIP-Seq(GSE75910)/Homer	1e-15	22.20%	Involved in early neuronal development in mouse embryo (in collaboration with Olig2).
LBD13(LOBAS2)/colamp-LBD13-DAP-Seq(GSE60143)/Homer	1e-15	17.71%	From Arabidopsis.
MyoD(bHLH)/Myotube-MyoD-ChIP-Seq(GSE21614)/Homer	1e-15	13.57%	Regulates myogenesis in embryo and in adult.
ZNF416(Zf)/HEK293-ZNF416.GFP-ChIP-Seq(GSE58341)/Homer	1e-14	22.97%
Ap4(bHLH)/AML-Tfap4-ChIP-Seq(GSE45738)/Homer	1e-14	16.88%
Twist2(bHLH)/Myoblast-Twist2.Ty1-ChIP-Seq(GSE127998)/Homer	1e-13	27.18%	Oocyte and early embryo development. Osteoblast differentiation.
Olig2(bHLH)/Neuron-Olig2-ChIP-Seq(GSE30882)/Homer	1e-13	23.30%	Essential regulator of ventral neuroectodermal progenitor cell fate.
MYB83(MYB)/colamp-MYB83-DAP-Seq(GSE60143)/Homer	1e-13	11.58%	From Arabidopsis.
Znf263(Zf)/K562-Znf263-ChIP-Seq(GSE31477)/Homer	1e-12	28.32%	Suggested as a key transcription factor in the regulation of paternally biased expressed genes in pre-implantation embryos.
Tcf21(bHLH)/ArterySmoothMuscle-Tcf21-ChIP-Seq(GSE61369)/Homer	1e-12	14.57%	Mesoderm specific, and expressed in several embryonic tissues including the gonads.
Rfx1(HTH)/NPC-H3K4me1-ChIP-Seq(GSE16256)/Homer	1e-11	2.72%	Involved in testis development.
Erra(NR)/HepG2-Erra-ChIP-Seq(GSE31477)/Homer	1e-10	30.04%	Preimplantation embryo development.
At5g62940(C2C2dof)/col-At5g62940-DAP-Seq(GSE60143)/Homer	1e-10	25.13%	From Arabidopsis.
BPC6(BBRBPC)/col-BPC6-DAP-Seq(GSE60143)/Homer	1e-10	0.63%	From Arabidopsis.
Smad2(MAD)/ES-SMAD2-ChIP-Seq(GSE29422)/Homer	1e-09	21.50%	Promotes the proliferation of spermatogonia.
MyoG(bHLH)/C2C12-MyoG-ChIP-Seq(GSE36024)/Homer	1e-09	16.08%	Essential for the development of functional embryonic skeletal fiber muscle differentiation.
Myf5(bHLH)/GM-Myf5-ChIP-Seq(GSE24852)/Homer	1e-08	10.84%	Somite myogenesis in mouse embryo.
TBP3(MYBrelated)/col-TBP3-DAP-Seq(GSE60143)/Homer	1e-07	5.94%	From Arabidopsis.
ERE(NR),IR3/MCF7-ERa-ChIP-Seq(Unpublished)/Homer	1e-07	2.95%
BHLHA15(bHLH)/NIH3T3-BHLHB8.HA-ChIP-Seq(GSE119782)/Homer	1e-07	18.51%
Tcf12(bHLH)/GM12878-Tcf12-ChIP-Seq(GSE32465)/Homer	1e-07	16.48%
HOXA1(Homeobox)/mES-Hoxa1-ChIP-Seq(SRP084292)/Homer	1e-07	1.55%
AT4G12670(MYBrelated)/col-AT4G12670-DAP-Seq(GSE60143)/Homer	1e-07	0.04%	From Arabidopsis.
RLR1?/SacCer-Promoters/Homer	1e-06	7.61%	From Yeast.
SVP(MADS)/col-SVP-DAP-Seq(GSE60143)/Homer	1e-06	2.97%	From Arabidopsis.
ASL18(LOBAS2)/colamp-ASL18-DAP-Seq(GSE60143)/Homer	1e-06	19.45%	From Arabidopsis.
E2F3(E2F)/MEF-E2F3-ChIP-Seq(GSE71376)/Homer	1e-06	12.60%	Muscle and bone development.
IRF3(IRF)/BMDM-Irf3-ChIP-Seq(GSE67343)/Homer	1e-06	1.85%	Innate immune response. Immunity during preimplantation.
IRF1(IRF)/PBMC-IRF1-ChIP-Seq(GSE43036)/Homer	1e-06	0.97%	Innate immune response. Immunity during pregnancy.
AT1G72740(MYBrelated)/colamp-AT1G72740-DAP-Seq(GSE60143)/Homer	1e-05	6.53%	From Arabidopsis.
PAX5(Paired,Homeobox)/GM12878-PAX5-ChIP-Seq(GSE32465)/Homer	1e-05	4.44%	Early development. Neural development and spermatogenesis.
NF1-halfsite(CTF)/LNCaP-NF1-ChIP-Seq(Unpublished)/Homer	1e-05	19.28%	In mice results in mid-embryonic lethality owing to cardiac abnormalities.
Atoh1(bHLH)/Cerebellum-Atoh1-ChIP-Seq(GSE22111)/Homer	1e-05	15.13%
ATHB15(HB)/col-ATHB15-DAP-Seq(GSE60143)/Homer	1e-05	1.21%	From Arabidopsis.
AT1G04880(ARID)/colamp-AT1G04880-DAP-Seq(GSE60143)/Homer	1e-05	0.51%	From Arabidopsis.
EIN3(EIL)/col-EIN3-DAP-Seq(GSE60143)/Homer	1e-05	0.51%	From Arabidopsis.
CTCF-SatelliteElement(Zf?)/CD4+-CTCF-ChIP-Seq(Barski_et_al.)/Homer	1e-05	0.15%	Embryo development.
E-box/Drosophila-Promoters/Homer	0.0001	2.21%	From Drosophila.
AT1G24250(Orphan)/col-AT1G24250-DAP-Seq(GSE60143)/Homer	0.0001	2.15%	From Arabidopsis.
Zic(Zf)/Cerebellum-ZIC1.2-ChIP-Seq(GSE60731)/Homer	0.0001	18.36%	Early development of the central nervous system.
PHV(HB)/col-PHV-DAP-Seq(GSE60143)/Homer	0.0001	1.56%	From Arabidopsis.
PLT3(AP2EREBP)/col-PLT3-DAP-Seq(GSE60143)/Homer	0.0001	0.75%	From Arabidopsis.
HOXA2(Homeobox)/mES-Hoxa2-ChIP-Seq(Donaldson_et_al.)/Homer	0.0001	0.64%	Embryo developmet.
MafA(bZIP)/Islet-MafA-ChIP-Seq(GSE30298)/Homer	0.001	7.75%
CAMTA1(CAMTA)/col-CAMTA1-DAP-Seq(GSE60143)/Homer	0.001	7.41%	From Arabidopsis.
HLH-1(bHLH)/cElegans-Embryo-HLH1-ChIP-Seq(modEncode)/Homer	0.001	6.71%	From C. elegans.
RKD2(RWPRK)/colamp-RKD2-DAP-Seq(GSE60143)/Homer	0.001	5.53%	From Arabidopsis.
Pax8(Paired,Homeobox)/Thyroid-Pax8-ChIP-Seq(GSE26938)/Homer	0.001	4.05%	Expressed during embryo development. Epimutations in sperm are related to spermatogenesis defects and infertility. Also prenophros development in Xenopus embryo.
Foxh1(Forkhead)/hESC-FOXH1-ChIP-Seq(GSE29422)/Homer	0.001	3.36%	FOXH1 protein binds SMAD2. Heart development. Its the principal effector of Nodal autoregulation.
E2A(bHLH)/proBcell-E2A-ChIP-Seq(GSE21978)/Homer	0.001	23.80%
HAP3(CCAATHAP3)/col-HAP3-DAP-Seq(GSE60143)/Homer	0.001	2.91%	From Arabidopsis.
bZIP:IRF(bZIP,IRF)/Th17-BatF-ChIP-Seq(GSE39756)/Homer	0.001	2.21%
Ascl2(bHLH)/ESC-Ascl2-ChIP-Seq(GSE97712)/Homer	0.001	19.95%
Adof1(C2C2dof)/col-Adof1-DAP-Seq(GSE60143)/Homer	0.001	18.02%	From Arabidopsis.
AT5G02460(C2C2dof)/col-AT5G02460-DAP-Seq(GSE60143)/Homer	0.001	17.66%	From Arabidopsis.
EBF2(EBF)/BrownAdipose-EBF2-ChIP-Seq(GSE97114)/Homer	0.001	13.24%
WIP5(C2H2)/colamp-WIP5-DAP-Seq(GSE60143)/Homer	0.001	11.50%	From Arabidopsis.
AT3G51470(DBP)/col-AT3G51470-DAP-Seq(GSE60143)/Homer	0.001	11.39%	From Arabidopsis.
CTCF(Zf)/CD4+-CTCF-ChIP-Seq(Barski_et_al.)/Homer	0.001	1.95%	CTCF-dependent organization is passed on to the zygote in a parent-of-origin-dependent manner.
VIP1(bZIP)/col-VIP1-DAP-Seq(GSE60143)/Homer	0.001	1.87%	From Arabidopsis.
FOXA1:AR(Forkhead,NR)/LNCAP-AR-ChIP-Seq(GSE27824)/Homer	0.001	0.36%	Embryo development. It is a pioneer factor opening the compacted chromatin to other proteins through interactions with nucleosomal histones and replacing linker histones at target enhancer / promoter sites. Required for ERS1 mediated transcription.
ISRE(IRF)/ThioMac-LPS-Expression(GSE23622)/Homer	0.001	0.34%
NeuroD1(bHLH)/Islet-NeuroD1-ChIP-Seq(GSE30298)/Homer	0.01	9.49%
REM19(REM)/colamp-REM19-DAP-Seq(GSE60143)/Homer	0.01	7.83%	From Arabidopsis.
ZNF415(Zf)/HEK293-ZNF415.GFP-ChIP-Seq(GSE58341)/Homer	0.01	7.46%
VRN1(ABI3VP1)/col-VRN1-DAP-Seq(GSE60143)/Homer	0.01	4.33%	From Arabidopsis.
FRS9(ND)/col-FRS9-DAP-Seq(GSE60143)/Homer	0.01	3.05%	From Arabidopsis.
CUX1(Homeobox)/K562-CUX1-ChIP-Seq(GSE92882)/Homer	0.01	2.73%	Involved in embryo development. Also, a testis-specific isoform may be related to the signalin between Sertoli cells and spermatids.
PSE(SNAPc)/K562-mStart-Seq/Homer	0.01	2.40%
EBF1(EBF)/Near-E2A-ChIP-Seq(GSE21512)/Homer	0.01	18.83%	Maybe involved in somitogenesis in chicken. C2H2 related.
AT3G12130(C3H)/colamp-AT3G12130-DAP-Seq(GSE60143)/Homer	0.01	16.56%	From Arabidopsis.
TF3A(C2H2)/col-TF3A-DAP-Seq(GSE60143)/Homer	0.01	16.40%	From Arabidopsis.
PR(NR)/T47D-PR-ChIP-Seq(GSE31130)/Homer	0.01	15.03%	Progesterone receptor in the female tract is important for embryo implantation.
RUNX2(Runt)/PCa-RUNX2-ChIP-Seq(GSE33889)/Homer	0.01	13.83%	Developing osteoblasts.
dof24(C2C2dof)/col-dof24-DAP-Seq(GSE60143)/Homer	0.01	13.75%	From Arabidopsis.
MafK(bZIP)/C2C12-MafK-ChIP-Seq(GSE36030)/Homer	0.01	1.92%	Key transcription facotr in the trophoectoblast's gene expression.
Atf4(bZIP)/MEF-Atf4-ChIP-Seq(GSE35681)/Homer	0.01	1.36%	Stress response in zygote genome recognition and early embryo development.
Chop(bZIP)/MEF-Chop-ChIP-Seq(GSE35681)/Homer	0.01	1.07%	May be involved in mouse preimplantation embryo stress response.
AGL15(MADS)/col-AGL15-DAP-Seq(GSE60143)/Homer	0.01	0.73%	From Arabidopsis.
RORg(NR)/Liver-Rorc-ChIP-Seq(GSE101115)/Homer	0.01	0.62%	Shows high expression at embryo implantation sites and maybe related to immunity during embryo implantation.
IRF2(IRF)/Erythroblas-IRF2-ChIP-Seq(GSE36985)/Homer	0.01	0.59%
At5g22890(C2H2)/col-At5g22890-DAP-Seq(GSE60143)/Homer	0.01	0.28%	From Arabidopsis.
ZNF382(Zf)/HEK293-ZNF382.GFP-ChIP-Seq(GSE58341)/Homer	0.01	0.16%
ZIM(C2C2gata)/col-ZIM-DAP-Seq(GSE60143)/Homer	0.01	0.06%	From Arabidopsis.
