## Additional file 9 for "Micrococcal nuclease sequencing of porcine sperm suggests a nucleosomal involvement on semen quality and early embryo development"

### Sheet: Sheet1
Pig_gene_Ensembl_ID	Pig_gene_symbol	Human_gene_Ensembl_ID_of_ortholog	Human_gene_symbol	Human_embryo_stage
ENSSSCG00000000182	WNT10B	ENSG00000169884	WNT10B	PG_Morula_down
ENSSSCG00000001025	DSP	ENSG00000096696	DSP	PG_8C_down
ENSSSCG00000001229		ENSG00000204525	HLA-C	AG_Morula_up
ENSSSCG00000001229		ENSG00000204642	HLA-F	AG_Morula_up
ENSSSCG00000001621	TFEB	ENSG00000112561	TFEB	PG_8C_down
ENSSSCG00000003256	PRKCG	ENSG00000126583	PRKCG	AG_Morula_up
ENSSSCG00000003379	KLHL21	ENSG00000162413	KLHL21	PG_8C_down
ENSSSCG00000003975	KCNQ4	ENSG00000117013	KCNQ4	PG_Morula_down
ENSSSCG00000004071	CNKSR3	ENSG00000153721	CNKSR3	AG_Morula_up; PG_8C_down
ENSSSCG00000004284		ENSG00000203908	KHDC3L	AG_Morula_up
ENSSSCG00000004322	ANKRD6	ENSG00000135299	ANKRD6	PG_Morula_down
ENSSSCG00000004621	MYO5C	ENSG00000128833	MYO5C	AG_Morula_up; PG_8C_down
ENSSSCG00000004705	MAP1A	ENSG00000166963	MAP1A	AG_Morula_up
ENSSSCG00000005487	COL27A1	ENSG00000196739	COL27A1	AG_8C_up
ENSSSCG00000006581	S100A16	ENSG00000188643	S100A16	AG_8C_up
ENSSSCG00000007617	ZNF655	ENSG00000197343	ZNF655	AG_Morula_up
ENSSSCG00000007675	EPHB4	ENSG00000196411	EPHB4	PG_8C_down
ENSSSCG00000007678	COL26A1	ENSG00000160963	COL26A1	AG_Morula_up
ENSSSCG00000007806	RABEP2	ENSG00000177548	RABEP2	AG_Morula_up; PG_8C_down
ENSSSCG00000008321	FIGLA	ENSG00000183733	FIGLA	AG_Morula_up
ENSSSCG00000008442	TMEM247	ENSG00000187600	TMEM247	AG_8C_up
ENSSSCG00000008582	FAM228A	ENSG00000186453	FAM228A	PG_Morula_down
ENSSSCG00000009589	SYK	ENSG00000165025	SYK	PG_8C_down
ENSSSCG00000009610	NPM2	ENSG00000158806	NPM2	PG_Morula_down
ENSSSCG00000009625	PDLIM2	ENSG00000120913	PDLIM2	AG_Morula_up
ENSSSCG00000009856	NOS1	ENSG00000089250	NOS1	PG_8C_down
ENSSSCG00000010521	UBTD1	ENSG00000165886	UBTD1	PG_8C_down
ENSSSCG00000011133	PFKFB3	ENSG00000170525	PFKFB3	PG_8C_down
ENSSSCG00000011234	CMTM7	ENSG00000153551	CMTM7	PG_8C_down
ENSSSCG00000011434	PPM1M	ENSG00000164088	PPM1M	PG_Morula_down
ENSSSCG00000012054	DOPEY2	ENSG00000142197	DOPEY2	AG_Morula_up
ENSSSCG00000012999	CAPN1	ENSG00000014216	CAPN1	PG_Morula_down
ENSSSCG00000013078	MYRF	ENSG00000124920	MYRF	PG_Morula_down
ENSSSCG00000013366	LDHA	ENSG00000134333	LDHA	PG_8C_down
ENSSSCG00000013732	MAST1	ENSG00000105613	MAST1	PG_Morula_down
ENSSSCG00000014431	AFAP1L1	ENSG00000157510	AFAP1L1	AG_8C_up
ENSSSCG00000014787		ENSG00000255194	SSU72P2	AG_8C_up
ENSSSCG00000014787		ENSG00000186232	SSU72P3	AG_8C_up
ENSSSCG00000014787		ENSG00000186223	SSU72P4	AG_Morula_up
ENSSSCG00000014787		ENSG00000237565	SSU72P5	AG_Morula_up
ENSSSCG00000014787		ENSG00000229542	SSU72P7	AG_Morula_up
ENSSSCG00000014789		ENSG00000255194	SSU72P2	AG_8C_up
ENSSSCG00000014789		ENSG00000186232	SSU72P3	AG_8C_up
ENSSSCG00000014789		ENSG00000186223	SSU72P4	AG_Morula_up
ENSSSCG00000014789		ENSG00000237565	SSU72P5	AG_Morula_up
ENSSSCG00000014789		ENSG00000229542	SSU72P7	AG_Morula_up
ENSSSCG00000014852	ARRB1	ENSG00000137486	ARRB1	PG_8C_down
ENSSSCG00000015871	NR4A2	ENSG00000153234	NR4A2	PG_8C_down
ENSSSCG00000016211	ATG9A	ENSG00000198925	ATG9A	AG_Morula_up; PG_8C_down
ENSSSCG00000016300	ATG16L1	ENSG00000085978	ATG16L1	PG_8C_down
ENSSSCG00000016585	IMPDH1	ENSG00000106348	IMPDH1	PG_8C_down
ENSSSCG00000017118	TERT	ENSG00000164362	TERT	AG_8C_up
ENSSSCG00000017178	SPHK1	ENSG00000176170	SPHK1	AG_8C_up
ENSSSCG00000017367	MPP2	ENSG00000108852	MPP2	AG_Morula_up
ENSSSCG00000017584	PPP1R9B	ENSG00000108819	PPP1R9B	PG_Morula_down
ENSSSCG00000017912	PLD2	ENSG00000129219	PLD2	PG_8C_down
ENSSSCG00000017927	BCL6B	ENSG00000161940	BCL6B	AG_Morula_up
ENSSSCG00000018045	ULK2	ENSG00000083290	ULK2	PG_8C_down
ENSSSCG00000021724	KIF19	ENSG00000196169	KIF19	AG_Morula_up
ENSSSCG00000022347	WNT11	ENSG00000085741	WNT11	PG_8C_down; PG_Morula_down
ENSSSCG00000024174	TGIF1	ENSG00000177426	TGIF1	PG_8C_down
ENSSSCG00000025483	GREB1	ENSG00000196208	GREB1	AG_Morula_up
ENSSSCG00000026407	NCCRP1	ENSG00000188505	NCCRP1	PG_8C_down
ENSSSCG00000026417	EPS8L1	ENSG00000131037	EPS8L1	AG_Morula_up
ENSSSCG00000026488	UBE2E1	ENSG00000170142	UBE2E1	AG_2C_up
ENSSSCG00000026849	CCNO	ENSG00000152669	CCNO	PG_Morula_down
ENSSSCG00000026931	SERTAD1	ENSG00000197019	SERTAD1	AG_Morula_up
ENSSSCG00000027768	SLC29A4	ENSG00000164638	SLC29A4	PG_Morula_down
ENSSSCG00000028117	CDK5RAP2	ENSG00000136861	CDK5RAP2	PG_8C_down
ENSSSCG00000028682		ENSG00000167646	DNAAF3	AG_Morula_up
ENSSSCG00000028788	BORCS6	ENSG00000196544	BORCS6	AG_Morula_up
ENSSSCG00000031336		ENSG00000196126	HLA-DRB1	PG_8C_down
ENSSSCG00000031990	DIMT1	ENSG00000086189	DIMT1	PG_8C_down
ENSSSCG00000032967	CACNB3	ENSG00000167535	CACNB3	PG_8C_down
ENSSSCG00000033010	AHNAK	ENSG00000124942	AHNAK	AG_8C_up
ENSSSCG00000033348	ISL2	ENSG00000159556	ISL2	AG_8C_up; AG_Morula_up
ENSSSCG00000035070		ENSG00000255194	SSU72P2	AG_8C_up
ENSSSCG00000035070		ENSG00000186232	SSU72P3	AG_8C_up
ENSSSCG00000035070		ENSG00000186223	SSU72P4	AG_Morula_up
ENSSSCG00000035070		ENSG00000237565	SSU72P5	AG_Morula_up
ENSSSCG00000035070		ENSG00000229542	SSU72P7	AG_Morula_up
ENSSSCG00000035189		ENSG00000171227	TMEM37	PG_8C_down
ENSSSCG00000035355	F2R	ENSG00000181104	F2R	PG_Morula_down
ENSSSCG00000036877	ZNF705A	ENSG00000196946	ZNF705A	AG_Morula_up
ENSSSCG00000037168	TMEM92	ENSG00000167105	TMEM92	AG_Morula_up
ENSSSCG00000037468	GNE	ENSG00000159921	GNE	PG_Morula_down
ENSSSCG00000037564	OTX1	ENSG00000115507	OTX1	AG_8C_up
ENSSSCG00000038694	CCND2	ENSG00000118971	CCND2	PG_Morula_down
ENSSSCG00000039580	FOXJ2	ENSG00000065970	FOXJ2	AG_Morula_up
ENSSSCG00000039838	RGS10	ENSG00000148908	RGS10	PG_8C_down
ENSSSCG00000040581	CISH	ENSG00000114737	CISH	PG_Morula_down
ENSSSCG00000040663	HERPUD1	ENSG00000051108	HERPUD1	AG_2C_up
