## Additional file 10 for "Micrococcal nuclease sequencing of porcine sperm suggests a nucleosomal involvement on semen quality and early embryo development"

### Sheet: Sheet1
Name	P-value	% of Targets Sequences with Motif	Comments on the cognate transcription factor
AT3G10030(Trihelix)/colamp-AT3G10030-DAP-Seq(GSE60143)/Homer	1e-116	26.09%	From Arabidopsis.
ATHB33(ZFHD)/col-ATHB33-DAP-Seq(GSE60143)/Homer	1e-116	32.30%	From Arabidopsis.
MYB56(MYB)/colamp-MYB56-DAP-Seq(GSE60143)/Homer	1e-102	27.13%	From Arabidopsis.
ZNF416(Zf)/HEK293-ZNF416.GFP-ChIP-Seq(GSE58341)/Homer	1e-85	35.15%
AT2G15740(C2H2)/col-AT2G15740-DAP-Seq(GSE60143)/Homer	1e-82	30.50%	From Arabidopsis.
Zic(Zf)/Cerebellum-ZIC1.2-ChIP-Seq(GSE60731)/Homer	1e-78	37.65%	Early development of the central nervous system.
AT5G22990(C2H2)/col-AT5G22990-DAP-Seq(GSE60143)/Homer	1e-74	14.25%	From Arabidopsis.
Rbpj1(?)/Panc1-Rbpj1-ChIP-Seq(GSE47459)/Homer	1e-66	36.64%
MYB105(MYB)/colamp-MYB105-DAP-Seq(GSE60143)/Homer	1e-65	18.42%	From Arabidopsis.
AT5G23930(mTERF)/col-AT5G23930-DAP-Seq(GSE60143)/Homer	1e-51	26.96%	From Arabidopsis.
MGP(C2H2)/colamp-MGP-DAP-Seq(GSE60143)/Homer	1e-43	8.19%	From Arabidopsis.
At1g19210(AP2EREBP)/colamp-At1g19210-DAP-Seq(GSE60143)/Homer	1e-43	22.10%	From Arabidopsis.
MYB101(MYB)/colamp-MYB101-DAP-Seq(GSE60143)/Homer	1e-43	34.28%	From Arabidopsis.
At5g66730(C2H2)/colamp-At5g66730-DAP-Seq(GSE60143)/Homer	1e-40	8.42%	From Arabidopsis.
AtIDD11(C2H2)/colamp-AtIDD11-DAP-Seq(GSE60143)/Homer	1e-39	9.44%	From Arabidopsis.
IDD7(C2H2)/col-IDD7-DAP-Seq(GSE60143)/Homer	1e-38	9.55%	From Arabidopsis.
NUC(C2H2)/col-NUC-DAP-Seq(GSE60143)/Homer	1e-37	6.30%	From Arabidopsis.
Zfp57(Zf)/H1-ZFP57.HA-ChIP-Seq(GSE115387)/Homer	1e-35	9.91%	Embryonic stem cell-specific transcription factor.
bZIP:IRF(bZIP,IRF)/Th17-BatF-ChIP-Seq(GSE39756)/Homer	1e-33	6.16%	Stress control during spermiogenesis.
ATY13(MYB)/col-ATY13-DAP-Seq(GSE60143)/Homer	1e-30	44.02%	From Arabidopsis.
NeuroG2(bHLH)/Fibroblast-NeuroG2-ChIP-Seq(GSE75910)/Homer	1e-29	30.48%	Early neuronal development in mouse embryo (in collaboration with Olig2).
AARE(HLH)/mES-cMyc-ChIP-Seq/Homer	1e-29	2.29%
Olig2(bHLH)/Neuron-Olig2-ChIP-Seq(GSE30882)/Homer	1e-29	31.61%	Essential regulator of ventral neuroectodermal progenitor cell fate.
CAMTA1(CAMTA)/col-CAMTA1-DAP-Seq(GSE60143)/Homer	1e-29	10.52%	From Arabidopsis.
BPC6(BBRBPC)/col-BPC6-DAP-Seq(GSE60143)/Homer	1e-28	2.12%	From Arabidopsis.
IDD2(C2H2)/colamp-IDD2-DAP-Seq(GSE60143)/Homer	1e-27	6.18%	From Arabidopsis.
IDD4(C2H2)/col-IDD4-DAP-Seq(GSE60143)/Homer	1e-27	13.82%	From Arabidopsis.
SRS7(SRS)/colamp-SRS7-DAP-Seq(GSE60143)/Homer	1e-26	48.71%	From Arabidopsis.
SGR5(C2H2)/colamp-SGR5-DAP-Seq(GSE60143)/Homer	1e-26	11.30%	From Arabidopsis.
Erra(NR)/HepG2-Erra-ChIP-Seq(GSE31477)/Homer	1e-25	38.26%	Preimplantation embryo development.
ZML2(C2C2gata)/col-ZML2-DAP-Seq(GSE60143)/Homer	1e-25	5.02%	From Arabidopsis.
IDD5(C2H2)/colamp-IDD5-DAP-Seq(GSE60143)/Homer	1e-24	11.94%	From Arabidopsis.
At1g14580(C2H2)/colamp-At1g14580-DAP-Seq(GSE60143)/Homer	1e-21	6.13%	From Arabidopsis.
JKD(C2H2)/col-JKD-DAP-Seq(GSE60143)/Homer	1e-21	6.37%	From Arabidopsis.
NFY(CCAAT)/Promoter/Homer	1e-18	11.98%	Interacts with nucleososomes. Corresponds the most enriched binding motifs and DNase I hypersensitive sites in 2-cell stage embryos.
Chop(bZIP)/MEF-Chop-ChIP-Seq(GSE35681)/Homer	1e-16	3.23%	may be involved in mouse preimplantation embryo stress response.
Twist2(bHLH)/Myoblast-Twist2.Ty1-ChIP-Seq(GSE127998)/Homer	1e-14	33.97%	Oocyte and early embryo development. Osteoblast differentiation.
Duxbl(Homeobox)/NIH3T3-Duxbl.HA-ChIP-Seq(GSE119782)/Homer	1e-14	1.91%
Atf4(bZIP)/MEF-Atf4-ChIP-Seq(GSE35681)/Homer	1e-13	3.51%	Stress response in zygote genome recognition and early embryo development.
TCF4(bHLH)/SHSY5Y-TCF4-ChIP-Seq(GSE96915)/Homer	1e-12	28.47%	Differentiation of different tissues.
At5g22890(C2H2)/col-At5g22890-DAP-Seq(GSE60143)/Homer	1e-10	1.04%	From Arabidopsis.
CRF4(AP2EREBP)/colamp-CRF4-DAP-Seq(GSE60143)/Homer	1e-09	6.75%	From Arabidopsis.
ERF5(AP2EREBP)/colamp-ERF5-DAP-Seq(GSE60143)/Homer	1e-09	5.80%	From Arabidopsis.
HOXA2(Homeobox)/mES-Hoxa2-ChIP-Seq(Donaldson_et_al.)/Homer	1e-09	2.08%	Embryo development.
HOXA1(Homeobox)/mES-Hoxa1-ChIP-Seq(SRP084292)/Homer	1e-08	3.85%
IRF1(IRF)/PBMC-IRF1-ChIP-Seq(GSE43036)/Homer	1e-07	1.84%	Immunity during pregnancy.
At1g36060(AP2EREBP)/colamp-At1g36060-DAP-Seq(GSE60143)/Homer	1e-07	6.18%	From Arabidopsis.
Mouse_Recombination_Hotspot(Zf)/Testis-DMC1-ChIP-Seq(GSE24438)/Homer	1e-07	1.01%	Important in meiosis.
O2(bZIP)/Corn-O2-ChIP-Seq(GSE63991)/Homer	1e-07	2.03%
WUS1(Homeobox)/colamp-WUS1-DAP-Seq(GSE60143)/Homer	1e-07	4.29%	From Arabidopsis.
EIN3(EIL)/col-EIN3-DAP-Seq(GSE60143)/Homer	1e-06	1.46%	From Arabidopsis.
Lhx3(Homeobox)/Neuron-Lhx3-ChIP-Seq(GSE31456)/Homer	1e-06	17.24%	From Arabidopsis.
ATHB34(ZFHD)/colamp-ATHB34-DAP-Seq(GSE60143)/Homer	1e-06	7.93%	From Arabidopsis.
SF1(NR)/H295R-Nr5a1-ChIP-Seq(GSE44220)/Homer	1e-06	13.38%	Sexual determination in embryo.
PBX1(Homeobox)/MCF7-PBX1-ChIP-Seq(GSE28007)/Homer	1e-06	0.90%	Development of some organs.
dof42(C2C2dof)/col-dof42-DAP-Seq(GSE60143)/Homer	1e-06	6.58%	From Arabidopsis.
At3g24120(G2like)/col-At3g24120-DAP-Seq(GSE60143)/Homer	1e-06	42.70%	From Arabidopsis.
Pitx1:Ebox(Homeobox,bHLH)/Hindlimb-Pitx1-ChIP-Seq(GSE41591)/Homer	1e-06	2.26%
AT1G04880(ARID)/colamp-AT1G04880-DAP-Seq(GSE60143)/Homer	1e-05	1.60%	From Arabidopsis.
NFIL3(bZIP)/HepG2-NFIL3-ChIP-Seq(Encode)/Homer	1e-05	5.07%	Embryo development.
FRS9(ND)/col-FRS9-DAP-Seq(GSE60143)/Homer	0.0001	4.08%	From Arabidopsis.
EIL4(EIL)/Tomato-EIL4-ChIP-Seq(GSE116581)/Homer	0.001	0.87%	From Arabidopsis.
ATHB23(ZFHD)/col-ATHB23-DAP-Seq(GSE60143)/Homer	0.001	8.09%	From Arabidopsis.
Foxh1(Forkhead)/hESC-FOXH1-ChIP-Seq(GSE29422)/Homer	0.001	6.44%	FOXH1 protein binds SMAD2. Heart development. Is the principal effector of Nodal autoregulation.
At3g04030(G2like)/col-At3g04030-DAP-Seq(GSE60143)/Homer	0.001	13.40%	From Arabidopsis.
ERF1(AP2EREBP)/colamp-ERF1-DAP-Seq(GSE60143)/Homer	0.001	6.46%	From Arabidopsis.
IRF:BATF(IRF:bZIP)/pDC-Irf8-ChIP-Seq(GSE66899)/Homer	0.001	1.06%
TRP2(MYBrelated)/colamp-TRP2-DAP-Seq(GSE60143)/Homer	0.001	1.67%	From Arabidopsis.
HLF(bZIP)/HSC-HLF.Flag-ChIP-Seq(GSE69817)/Homer	0.01	5.92%
Hnf1(Homeobox)/Liver-Foxa2-Chip-Seq(GSE25694)/Homer	0.01	1.06%	Hnf1 regulates epididymal function. Embryo development.
ATHB25(ZFHD)/colamp-ATHB25-DAP-Seq(GSE60143)/Homer	0.01	9.39%	From Arabidopsis.
AT4G12670(MYBrelated)/col-AT4G12670-DAP-Seq(GSE60143)/Homer	0.01	0.05%	From Arabidopsis.
RAV1(RAV)/colamp-RAV1-DAP-Seq(GSE60143)/Homer	0.01	6.18%	From Arabidopsis.
Gfi1b(Zf)/HPC7-Gfi1b-ChIP-Seq(GSE22178)/Homer	0.01	9.41%	Erytroblast differentiation.
